# A Novel Mouse Model for *LAMA2*-Related Muscular Dystrophy: Analysis of Molecular Pathogenesis and Clinical Phenotype

**DOI:** 10.1101/2024.01.06.574440

**Authors:** Dandan Tan, Yidan Liu, Huaxia Luo, Qiang Shen, Xingbo Long, Luzheng Xu, Jieyu Liu, Nanbert Zhong, Hong Zhang, Hui Xiong

**Author notes:** Correspondence: Hui Xiong, M.D., PhD., Department of Pediatrics, Peking University First Hospital, Beijing, 100034, China.; Hong Zhang, PhD., Institute of Cardiovascular Sciences and Key Laboratory of Molecular Cardiovascular Sciences, Peking University Health Science Center, Beijing, 100191, China.; Nanbert Zhong, M.D., New York State Institute for Basic Research in Developmental Disabilities, 1050 Forest Hill Road, Staten Island, NY 10314, USA. /4882.

## Abstract

Our understanding of the molecular pathogenesis of *LAMA2*-related muscular dystrophy (*LAMA2*-MD) requires improving. Here, we report the phenotype, neuropathology and transcriptomics data (scRNA-seq and bulk RNA-seq) of a new *Lama2* knockout mouse (dy^H^/dy^H^) which was created based on the human *LAMA2*-MD mutation hotspot region using CRISPR-Cas9. The dy^H^/dy^H^ mice presented severe phenotype with muscular dystrophy. Mouse brain scRNA-seq showed that *Lama2* gene was expressed predominantly and specifically in vascular and leptomeningeal fibroblasts and vascular smooth muscle cells, and weakly in astrocytes in wild-type mouse. Laminin α2 expression on the cortical surface was observed with immunofluorescence. In dy^H^/dy^H^, *Lama2* expression was decreased in those cell types, which might be associated with the disruption of gliovascular basal lamina assembly. Additionally, transcriptomic investigation of muscles showed 2020 differentially expressed genes, mainly associated with the impaired muscle cytoskeleton and development. In summary, this study provided potentially useful information for understanding the molecular pathogenesis of *LAMA2*-MD.
