## Supplementary material for "A Novel Mouse Model for *LAMA2*-Related Muscular Dystrophy: Analysis of Molecular Pathogenesis and Clinical Phenotype": Figure supplement, Table supplement: Table supplement 1.xlsx

### Sheet: all_filter_de
differential expressed genes in all cell clusters
celltype	gene	avg_log2FC	p_val
Hippocampal neuron	Xist	-1.59983	3.07267e-265
Hippocampal neuron	Cirbp	0.760808	3.43138e-87
Hippocampal neuron	Tsix	-0.82319	3.61161e-84
Hippocampal neuron	Gm42418	-0.590982	7.92341e-80
Hippocampal neuron	Mbp	-0.794947	8.51396e-33
Hippocampal neuron	Mobp	-0.559269	1.76049e-17
Glutamatergic neuron	Xist	-1.59298	7.84116e-83
Glutamatergic neuron	Tsix	-0.86124	1.72029e-27
Glutamatergic neuron	Tmsb10	-0.606051	8.02204e-19
Glutamatergic neuron	Cirbp	0.568886	8.80913e-16
Glutamatergic neuron	Mbp	-0.833737	2.82204e-13
Glutamatergic neuron	C1ql1	0.616172	7.80894e-10
Glutamatergic neuron	Gm47283	-0.518546	2.5806e-09
Glutamatergic neuron	Sfrp1	0.563944	1.0931e-08
Glutamatergic neuron	Gap43	-0.5957	1.53859e-06
Glutamatergic neuron	Bc1	-0.696384	5.12253e-06
Glutamatergic neuron	Mt3	-0.523257	0.00016366
GABAergic neuron	Xist	-1.27308	5.04982e-30
GABAergic neuron	Gm42418	-1.01056	3.73932e-25
GABAergic neuron	Tsix	-1.14085	6.30962e-22
GABAergic neuron	Cirbp	0.71904	5.01902e-18
GABAergic neuron	Mbp	-0.759845	3.09511e-08
GABAergic neuron	Mir9-3hg	0.507253	6.95334e-07
GABAergic neuron	Bc1	-0.520849	4.77512e-05
GABAergic neuron	Mobp	-0.744628	0.000359318
GABAergic neuron	Apoe	-0.59834	0.000535013
GABAergic neuron	AY036118	-0.608709	0.000677079
GABAergic neuron	Mt3	-0.65045	0.00485521
GABAergic neuron	Plp1	-0.949348	0.00709319
GABAergic neuron	Slc1a2	-0.524944	0.0278271
Neuron-glial antigen 2 neuron	Xist	-1.50037	2.41249e-27
Neuron-glial antigen 2 neuron	Cirbp	0.935523	1.62664e-20
Neuron-glial antigen 2 neuron	Rbm3	0.538101	2.08241e-14
Neuron-glial antigen 2 neuron	Gm42418	-0.968044	1.545e-12
Neuron-glial antigen 2 neuron	Tsix	-0.54624	2.18359e-07
Neuron-glial antigen 2 neuron	Gm47283	-0.561362	2.68992e-07
Neuron-glial antigen 2 neuron	AY036118	-0.605716	0.00038893
Neuron-glial antigen 2 neuron	Bc1	-0.532034	0.000737833
Neuron-glial antigen 2 neuron	Cebpg	-0.547045	0.00215595
Neuron-glial antigen 2 neuron	Hist1h2ae	-0.567515	0.00487108
Neuron-glial antigen 2 neuron	Sparcl1	-0.605708	0.0340696
Neuron-C5	Xist	-1.74966	1.62414e-10
Neuron-C5	Cox7c	-0.571956	0.000129294
Neuron-C5	Ogfod3	0.540979	0.000220083
Neuron-C5	Cd2ap	0.6477	0.000238475
Neuron-C5	Psmb1	0.736098	0.000367389
Neuron-C5	Wdr70	0.894495	0.000369947
Neuron-C5	Gm42418	-0.646196	0.00044706
Neuron-C5	Tsc22d4	0.554605	0.000791513
Neuron-C5	Bsg	0.700372	0.00105735
Neuron-C5	Ak2	0.667113	0.00118327
Neuron-C5	Zfyve19	0.613177	0.00126502
Neuron-C5	Atp6ap1	-0.735279	0.00128939
Neuron-C5	Mga	-0.641935	0.00155645
Neuron-C5	Uqcc2	-0.611636	0.00197934
Neuron-C5	1600020E01Rik	0.53966	0.00253979
Neuron-C5	Mrpl52	-0.560951	0.0025559
Neuron-C5	Pttg1ip	-0.560128	0.00273322
Neuron-C5	Hmgb3	0.581793	0.00274324
Neuron-C5	Cirbp	0.624015	0.00293959
Neuron-C5	Pde6d	-0.661262	0.00295644
Neuron-C5	Zup1	0.642491	0.00299932
Neuron-C5	Txnl4a	-0.549033	0.00302418
Neuron-C5	Pak7	-0.700184	0.00344819
Neuron-C5	Txn2	0.52319	0.00367792
Neuron-C5	Smg6	0.576462	0.00407289
Neuron-C5	Slc3a2	0.609193	0.00420698
Neuron-C5	Tshz2	0.573052	0.00431704
Neuron-C5	Ptpn11	0.603048	0.00476327
Neuron-C5	Hist1h2bc	-0.752869	0.00494049
Neuron-C5	Tsix	-0.683147	0.00504479
Neuron-C5	Dennd5b	-0.543497	0.00536581
Neuron-C5	Pspc1	0.605511	0.00543765
Neuron-C5	Stat3	-0.560556	0.00560605
Neuron-C5	Prkacb	0.523404	0.00624447
Neuron-C5	Vti1b	-0.513251	0.00631895
Neuron-C5	Map1lc3a	0.532844	0.00638226
Neuron-C5	Gpx1	-0.590582	0.00659774
Neuron-C5	AC149090.1	-0.567107	0.00676348
Neuron-C5	Reep3	-0.51031	0.00687615
Neuron-C5	Cops3	0.636192	0.00701251
Neuron-C5	Mtpn	-0.538189	0.00721051
Neuron-C5	Rap1gds1	-0.538707	0.00761746
Neuron-C5	1110065P20Rik	0.622988	0.00762726
Neuron-C5	Gng10	0.618168	0.00798416
Neuron-C5	Nfkbil1	0.529422	0.00831487
Neuron-C5	Rab11fip2	0.620925	0.00831557
Neuron-C5	Por	-0.549384	0.00856491
Neuron-C5	Fgfr1op2	0.615497	0.00889353
Neuron-C5	AI593442	0.555226	0.00971448
Neuron-C5	Galnt11	-0.544459	0.00989567
Neuron-C5	Mdga1	0.509361	0.0102618
Neuron-C5	Xpr1	-0.533473	0.0113802
Neuron-C5	2700081O15Rik	0.596814	0.012207
Neuron-C5	Sos1	-0.539177	0.012836
Neuron-C5	Pten	-0.533284	0.0135896
Neuron-C5	Mrps36	-0.550685	0.0139287
Neuron-C5	Oga	-0.571607	0.0146265
Neuron-C5	Snx2	-0.552791	0.0149548
Neuron-C5	Stox2	0.501144	0.0153124
Neuron-C5	AI837181	0.500395	0.0159036
Neuron-C5	Kcnj3	-0.636045	0.0160749
Neuron-C5	Gbf1	0.576382	0.0168015
Neuron-C5	Syf2	0.507939	0.0169821
Neuron-C5	Nlgn2	0.556478	0.0177969
Neuron-C5	Med15	0.540157	0.0178599
Neuron-C5	4931428F04Rik	-0.56964	0.0185354
Neuron-C5	Mrps5	0.554175	0.0187036
Neuron-C5	Mobp	-0.653149	0.018788
Neuron-C5	Ago3	-0.570502	0.0190085
Neuron-C5	Snu13	-0.552984	0.0191147
Neuron-C5	Ssb	0.568256	0.0202359
Neuron-C5	Tacc2	0.605604	0.0202751
Neuron-C5	Srcin1	-0.579969	0.0206444
Neuron-C5	Klc1	-0.503781	0.0223868
Neuron-C5	Snrnp200	0.565206	0.0224414
Neuron-C5	Raly	-0.50922	0.0229958
Neuron-C5	Pgm2l1	-0.610188	0.0232584
Neuron-C5	Sqle	-0.524285	0.0234989
Neuron-C5	Ifrd1	-0.575024	0.0255349
Neuron-C5	Ap1s2	-0.548327	0.025827
Neuron-C5	Rasgef1b	0.581614	0.0259918
Neuron-C5	Zbtb38	-0.590408	0.0261885
Neuron-C5	Faap20	0.518314	0.0268055
Neuron-C5	G3bp1	0.810126	0.0268999
Neuron-C5	Cdc73	-0.547461	0.0272319
Neuron-C5	Fgd4	-0.56643	0.028011
Neuron-C5	Plp1	-0.741766	0.028067
Neuron-C5	Arid1b	-0.585872	0.028676
Neuron-C5	Pcp4	-0.536427	0.0297446
Neuron-C5	Rbpj	-0.605368	0.0329232
Neuron-C5	Rexo2	-0.579574	0.0345002
Neuron-C5	Epb41l2	-0.508092	0.034542
Neuron-C5	Ppp1r2	0.591837	0.0350237
Neuron-C5	Zmiz1	-0.553813	0.0362984
Neuron-C5	Zfp280d	-0.551171	0.0363459
Neuron-C5	Jph4	-0.719839	0.0364692
Neuron-C5	Cul1	0.525308	0.0369527
Neuron-C5	Rabac1	0.533851	0.0371043
Neuron-C5	Slc4a7	0.535654	0.03771
Neuron-C5	Snhg1	0.53768	0.0408446
Neuron-C5	Mbd2	-0.563443	0.041012
Neuron-C5	Ndufa3	-0.580828	0.0424776
Neuron-C5	Adgrl2	0.519028	0.0439001
Neuron-C5	Mir124a-1hg	-0.521726	0.0440648
Neuron-C5	Fasn	-0.524143	0.0462002
Neuron-C5	Mbp	-0.795467	0.0487285
Astrocyte	Xist	-1.33824	4.89982e-73
Astrocyte	Tsix	-0.631631	2.12814e-33
Astrocyte	Mbp	-1.12281	1.77735e-29
Astrocyte	Plp1	-0.568265	4.95976e-20
Astrocyte	AY036118	-0.814956	6.02564e-17
Astrocyte	Mobp	-0.820195	1.69066e-11
Cerebellum glia cell	Xist	-1.34402	1.05512e-12
Cerebellum glia cell	Tsix	-0.693693	3.84233e-08
Cerebellum glia cell	Cdkn1a	0.757766	1.21762e-05
Cerebellum glia cell	Tom1l1	-0.549745	0.000164981
Cerebellum glia cell	Mbp	-0.904322	0.000169427
Cerebellum glia cell	Cthrc1	-0.640727	0.000306624
Cerebellum glia cell	Tagln3	-0.553046	0.000641788
Cerebellum glia cell	Slc15a2	0.579679	0.00088657
Cerebellum glia cell	Scrn1	-0.743253	0.000927634
Cerebellum glia cell	Med10	0.50141	0.00138145
Cerebellum glia cell	Esyt3	-0.5896	0.00154516
Cerebellum glia cell	Cald1	0.679357	0.00218069
Cerebellum glia cell	Gm12688	0.533839	0.00228877
Cerebellum glia cell	Clu	-0.592154	0.00276046
Cerebellum glia cell	Rspo3	-0.685287	0.00333947
Cerebellum glia cell	Itih5	0.559803	0.00548911
Cerebellum glia cell	Ctnnbip1	0.526447	0.00615588
Cerebellum glia cell	Erbin	0.703087	0.00623225
Cerebellum glia cell	Bc1	-0.572004	0.00645182
Cerebellum glia cell	Dapl1	-0.542866	0.00675587
Cerebellum glia cell	Hpgd	-0.51467	0.00764667
Cerebellum glia cell	Col1a2	0.672784	0.00839545
Cerebellum glia cell	Nfe2l1	-0.526486	0.00878061
Cerebellum glia cell	Psmb1	0.55361	0.00914821
Cerebellum glia cell	Alcam	-0.599186	0.0101691
Cerebellum glia cell	A330076C08Rik	-0.53891	0.0111829
Cerebellum glia cell	Atp5j	-0.532672	0.0115304
Cerebellum glia cell	Ift81	-0.504431	0.0119312
Cerebellum glia cell	mt-Nd3	-0.507398	0.0123078
Cerebellum glia cell	Snx6	-0.539028	0.0148682
Cerebellum glia cell	Tmem256	-0.567678	0.0150447
Cerebellum glia cell	Tubb5	-0.530281	0.0228346
Cerebellum glia cell	Ddah2	0.599621	0.0300097
Cerebellum glia cell	Ercc5	-0.564573	0.0407986
Cerebellum glia cell	Kif21a	0.578298	0.041648
Oligodendrocyte	AY036118	-0.994438	1.64147e-07
Oligodendrocyte	Xist	-1.06173	2.93394e-07
Oligodendrocyte	Anapc13	-0.582095	0.00058758
Oligodendrocyte	Caprin1	-0.52042	0.00111985
Oligodendrocyte	Dpy30	-0.555027	0.00229195
Oligodendrocyte	Atat1	-0.633795	0.00260001
Oligodendrocyte	Eif2s2	-0.593912	0.00267265
Oligodendrocyte	Ywhaz	-0.521443	0.00329654
Oligodendrocyte	Idh1	-0.673863	0.0041885
Oligodendrocyte	Scaf11	0.551707	0.00633064
Oligodendrocyte	Snx6	-0.534231	0.00642731
Oligodendrocyte	Ptpre	0.649155	0.00807196
Oligodendrocyte	mt-Nd6	-0.588478	0.00979883
Oligodendrocyte	Cyb5r3	0.566555	0.01723
Microglia	Xist	-1.63959	9.41878e-251
Microglia	Tsix	-1.05031	1.1783e-98
Microglia	Gm42418	-0.650257	8.85365e-90
Microglia	Cirbp	0.632148	3.21827e-50
Microglia	Mbp	-1.15869	1.23157e-42
Microglia	Gm21860	-0.521642	8.60569e-37
Microglia	Ier3	0.572937	1.90942e-23
Microglia	Plp1	-0.678673	5.6439e-17
Microglia	Mobp	-0.817344	4.44558e-15
Microglia	Klf2	0.517458	1.50426e-10
Vascular and Leptomeningeal Fibroblast	Xist	-1.12157	6.33808e-10
Vascular and Leptomeningeal Fibroblast	Uba52	-0.941879	3.1424e-06
Vascular and Leptomeningeal Fibroblast	Rufy2	0.552401	7.97822e-06
Vascular and Leptomeningeal Fibroblast	Baz2a	0.589021	2.93521e-05
Vascular and Leptomeningeal Fibroblast	Cox7c	-0.563997	9.15108e-05
Vascular and Leptomeningeal Fibroblast	Morf4l1	-0.5155	0.000109669
Vascular and Leptomeningeal Fibroblast	Mbp	-0.763811	0.00014036
Vascular and Leptomeningeal Fibroblast	Rpl41	-0.687587	0.000225767
Vascular and Leptomeningeal Fibroblast	Pnisr	0.667405	0.000232478
Vascular and Leptomeningeal Fibroblast	Sh3glb1	-0.676002	0.000286381
Vascular and Leptomeningeal Fibroblast	Rps26	-0.619245	0.000298978
Vascular and Leptomeningeal Fibroblast	Smo	0.599222	0.000299743
Vascular and Leptomeningeal Fibroblast	Cops9	-0.511778	0.000354316
Vascular and Leptomeningeal Fibroblast	Calm1	-0.645009	0.00041071
Vascular and Leptomeningeal Fibroblast	Xpa	0.554938	0.000440081
Vascular and Leptomeningeal Fibroblast	Hspa8	-0.513207	0.000498446
Vascular and Leptomeningeal Fibroblast	Slc6a13	0.742954	0.00056137
Vascular and Leptomeningeal Fibroblast	Lama2	-0.598693	0.000569049
Vascular and Leptomeningeal Fibroblast	Dynll1	-0.676706	0.000623078
Vascular and Leptomeningeal Fibroblast	Col1a2	0.618335	0.000663237
Vascular and Leptomeningeal Fibroblast	Srsf5	0.513708	0.00119161
Vascular and Leptomeningeal Fibroblast	Rpl23a	-0.550923	0.00120396
Vascular and Leptomeningeal Fibroblast	Anxa1	-0.606359	0.00127379
Vascular and Leptomeningeal Fibroblast	Stmn3	-0.526679	0.00144427
Vascular and Leptomeningeal Fibroblast	Rps21	-0.606918	0.00169933
Vascular and Leptomeningeal Fibroblast	Sec31a	0.618463	0.00221943
Vascular and Leptomeningeal Fibroblast	Tspan13	-0.513056	0.00232598
Vascular and Leptomeningeal Fibroblast	Itpr2	0.727408	0.00241347
Vascular and Leptomeningeal Fibroblast	Golim4	0.53945	0.00249303
Vascular and Leptomeningeal Fibroblast	Grcc10	-0.530325	0.00264096
Vascular and Leptomeningeal Fibroblast	Mrps21	-0.603339	0.00272117
Vascular and Leptomeningeal Fibroblast	Tead1	0.579061	0.00323058
Vascular and Leptomeningeal Fibroblast	Gpm6b	-0.548209	0.0033826
Vascular and Leptomeningeal Fibroblast	Nktr	0.520065	0.00339984
Vascular and Leptomeningeal Fibroblast	Rplp2	-0.513272	0.00346087
Vascular and Leptomeningeal Fibroblast	Fhl2	0.547294	0.00355128
Vascular and Leptomeningeal Fibroblast	Rps25	-0.524214	0.00370692
Vascular and Leptomeningeal Fibroblast	Ctsf	0.515309	0.00393813
Vascular and Leptomeningeal Fibroblast	Rpp25l	-0.574591	0.00395094
Vascular and Leptomeningeal Fibroblast	Pam	0.501313	0.00400645
Vascular and Leptomeningeal Fibroblast	Adamts9	0.56678	0.00443991
Vascular and Leptomeningeal Fibroblast	Mia	-0.991534	0.00454484
Vascular and Leptomeningeal Fibroblast	Anp32a	-0.772908	0.00460179
Vascular and Leptomeningeal Fibroblast	Set	-0.707904	0.00469348
Vascular and Leptomeningeal Fibroblast	Ppid	-0.500596	0.00474897
Vascular and Leptomeningeal Fibroblast	Plekhh2	0.585784	0.00495843
Vascular and Leptomeningeal Fibroblast	Pias2	-0.505523	0.00530115
Vascular and Leptomeningeal Fibroblast	Kdelr3	0.566256	0.00557909
Vascular and Leptomeningeal Fibroblast	Slc22a23	0.536907	0.00634674
Vascular and Leptomeningeal Fibroblast	Bmp4	-0.501643	0.00679687
Vascular and Leptomeningeal Fibroblast	Ndufa1	-0.587325	0.00761783
Vascular and Leptomeningeal Fibroblast	Lama4	0.538355	0.00820709
Vascular and Leptomeningeal Fibroblast	Plat	0.507217	0.00843527
Vascular and Leptomeningeal Fibroblast	Neat1	0.542653	0.00857385
Vascular and Leptomeningeal Fibroblast	Enpp1	0.575781	0.00885412
Vascular and Leptomeningeal Fibroblast	Adamts12	0.595098	0.00913344
Vascular and Leptomeningeal Fibroblast	Smim19	-0.607304	0.00941311
Vascular and Leptomeningeal Fibroblast	Samd9l	-0.54763	0.00955037
Vascular and Leptomeningeal Fibroblast	Pard6g	0.521387	0.0105047
Vascular and Leptomeningeal Fibroblast	Ost4	-0.582913	0.0105107
Vascular and Leptomeningeal Fibroblast	Ifi27l2a	-0.514221	0.0105744
Vascular and Leptomeningeal Fibroblast	Uqcr11	-0.564055	0.0106838
Vascular and Leptomeningeal Fibroblast	Timm10b	-0.61048	0.0109003
Vascular and Leptomeningeal Fibroblast	Prdm5	0.502074	0.0109044
Vascular and Leptomeningeal Fibroblast	Sumo1	-0.509456	0.0113719
Vascular and Leptomeningeal Fibroblast	Nid2	0.608795	0.0115468
Vascular and Leptomeningeal Fibroblast	Cox7b	-0.54597	0.0118255
Vascular and Leptomeningeal Fibroblast	Nop10	-0.568408	0.0131034
Vascular and Leptomeningeal Fibroblast	Prdm6	-0.574471	0.0134344
Vascular and Leptomeningeal Fibroblast	Clu	-1.00428	0.013512
Vascular and Leptomeningeal Fibroblast	Picalm	0.545962	0.013932
Vascular and Leptomeningeal Fibroblast	Stmn2	-0.950912	0.0140774
Vascular and Leptomeningeal Fibroblast	Col5a2	0.626523	0.014133
Vascular and Leptomeningeal Fibroblast	Rhob	-0.572893	0.01471
Vascular and Leptomeningeal Fibroblast	Col3a1	0.588408	0.0148478
Vascular and Leptomeningeal Fibroblast	Zfp385a	0.676049	0.0159627
Vascular and Leptomeningeal Fibroblast	Senp6	0.559633	0.01606
Vascular and Leptomeningeal Fibroblast	Fmc1	-0.548469	0.0163845
Vascular and Leptomeningeal Fibroblast	Atp5md	-0.58218	0.017704
Vascular and Leptomeningeal Fibroblast	Lsp1	0.539455	0.0196037
Vascular and Leptomeningeal Fibroblast	Mrln	-0.647797	0.0228866
Vascular and Leptomeningeal Fibroblast	Odr4	-0.518734	0.0232838
Vascular and Leptomeningeal Fibroblast	Slc19a1	0.537469	0.0234267
Vascular and Leptomeningeal Fibroblast	Gsn	0.678683	0.0254109
Vascular and Leptomeningeal Fibroblast	Slc6a20a	0.520497	0.0255949
Vascular and Leptomeningeal Fibroblast	Nme1	-0.646634	0.0271695
Vascular and Leptomeningeal Fibroblast	Copb2	-0.500788	0.0273595
Vascular and Leptomeningeal Fibroblast	Meg3	0.651176	0.0278364
Vascular and Leptomeningeal Fibroblast	Higd1a	-0.672617	0.028364
Vascular and Leptomeningeal Fibroblast	Lamc1	0.5929	0.0320497
Vascular and Leptomeningeal Fibroblast	Olfml3	0.537148	0.0357097
Vascular and Leptomeningeal Fibroblast	Col9a2	0.506853	0.0367713
Vascular and Leptomeningeal Fibroblast	Zc3h15	-0.608765	0.0368747
Vascular and Leptomeningeal Fibroblast	Chmp2a	-0.579624	0.0369249
Vascular and Leptomeningeal Fibroblast	Mgp	-0.605765	0.0387637
Vascular and Leptomeningeal Fibroblast	Nme2	-0.540107	0.0447032
Vascular and Leptomeningeal Fibroblast	Gm14964	0.588098	0.0450932
Vascular and Leptomeningeal Fibroblast	Sox11	-0.962488	0.0457439
Vascular and Leptomeningeal Fibroblast	Fxyd5	-0.809942	0.0465926
Vascular smooth muscle cell	Xist	-1.45534	6.17666e-19
Vascular smooth muscle cell	Lama2	-1.20391	3.86103e-12
Vascular smooth muscle cell	Cirbp	1.13179	1.45867e-10
Vascular smooth muscle cell	Tsix	-0.738505	2.79993e-07
Vascular smooth muscle cell	AY036118	-0.767588	4.04455e-05
Vascular smooth muscle cell	Fam241a	0.577055	9.77311e-05
Vascular smooth muscle cell	Scaf11	0.555569	0.000107401
Vascular smooth muscle cell	Ier3	0.604459	0.000168384
Vascular smooth muscle cell	Cers4	0.503189	0.000266628
Vascular smooth muscle cell	Kcnab1	0.527073	0.000698315
Vascular smooth muscle cell	Smim3	0.539043	0.000878547
Vascular smooth muscle cell	Bc1	-0.906131	0.00112347
Vascular smooth muscle cell	Diaph2	0.505725	0.00153389
Vascular smooth muscle cell	Tinagl1	0.651983	0.0025436
Vascular smooth muscle cell	Uri1	0.542936	0.00258474
Vascular smooth muscle cell	Gm47283	-0.548931	0.00269518
Vascular smooth muscle cell	Carmn	0.575202	0.00271483
Vascular smooth muscle cell	Cox17	-0.524398	0.00304438
Vascular smooth muscle cell	Mbp	-0.721404	0.00326882
Vascular smooth muscle cell	Nr2f1	-0.55775	0.00366446
Vascular smooth muscle cell	Eloc	-0.547424	0.00603623
Vascular smooth muscle cell	Arid4b	0.508657	0.00713856
Vascular smooth muscle cell	Mt3	-0.645031	0.00741573
Vascular smooth muscle cell	Gmpr2	0.5283	0.00869413
Vascular smooth muscle cell	Trp53i11	0.503261	0.0087928
Vascular smooth muscle cell	Sdc3	-0.59878	0.011526
Vascular smooth muscle cell	Nudt21	0.518049	0.0125859
Vascular smooth muscle cell	Cpeb4	-0.507725	0.0253674
Vascular smooth muscle cell	Uqcc2	-0.533409	0.0274234
Vascular smooth muscle cell	Mobp	-0.874567	0.0274884
Vascular smooth muscle cell	Slc1a2	-0.936564	0.0286375
Vascular smooth muscle cell	mt-Nd5	-0.566582	0.0307467
Vascular smooth muscle cell	Errfi1	0.547591	0.0340549
Vascular smooth muscle cell	Ptpn4	-0.524614	0.0395058
Vascular smooth muscle cell	Vim	0.544243	0.0471534
Choroid plexus cell	Arl6ip1	0.522619	2.29987e-07
Choroid plexus cell	Ndfip1	0.558402	1.63831e-05
Choroid plexus cell	Top1	-0.645875	2.23226e-05
Choroid plexus cell	Tomm7	-0.562003	2.50146e-05
Choroid plexus cell	Aig1	0.617357	3.4677e-05
Choroid plexus cell	Steap1	0.730076	3.60116e-05
Choroid plexus cell	Cops9	-0.535497	0.000136237
Choroid plexus cell	Mbp	-1.41221	0.000161796
Choroid plexus cell	Mobp	-1.02477	0.000538492
Choroid plexus cell	Lsm6	-0.553317	0.000704856
Choroid plexus cell	Leprotl1	0.600288	0.00256845
Choroid plexus cell	Morn2	-0.513376	0.002573
Choroid plexus cell	Zc3h15	-0.500285	0.00311929
Choroid plexus cell	Hadhb	-0.555272	0.00390408
Choroid plexus cell	1110017D15Rik	-0.611328	0.0041614
Choroid plexus cell	AY036118	-0.584063	0.00562275
Choroid plexus cell	Cox8b	-0.577835	0.00719978
Choroid plexus cell	Bola3	-0.591689	0.00778634
Choroid plexus cell	Snap91	-0.576874	0.00918072
Choroid plexus cell	Aebp2	-0.52806	0.0128905
Choroid plexus cell	Gpm6b	-0.534436	0.0172622
Choroid plexus cell	mt-Nd4	-0.55025	0.0176226
Choroid plexus cell	Ddx39b	0.51778	0.0221775
Choroid plexus cell	Grb14	-0.517296	0.0239634
Choroid plexus cell	Zfp36l1	-0.603757	0.0272225
Choroid plexus cell	mt-Nd4l	-0.719455	0.0308581
Choroid plexus cell	Arhgef12	-0.518707	0.0332198
Choroid plexus cell	Fam120a	-0.503203	0.0369005
Choroid plexus cell	1190005I06Rik	0.538109	0.0380763
Choroid plexus cell	mt-Nd2	-0.548154	0.0444954
Choroid plexus cell	Slc1a2	-0.538394	0.0447813
Choroid plexus cell	Bc1	-0.517213	0.0454247
Ependymal cell	Xist	-1.79658	2.64723e-09
Ependymal cell	Hspa8	-0.879964	8.27495e-05
Ependymal cell	Ndufaf1	0.530489	0.000211557
Ependymal cell	Tsix	-0.835315	0.000449096
Ependymal cell	Ccser2	0.575646	0.000638904
Ependymal cell	Znrd2	0.673201	0.000722893
Ependymal cell	Cers2	0.660059	0.000970952
Ependymal cell	Fam107b	0.668369	0.00115164
Ependymal cell	1500009C09Rik	-0.776413	0.00131995
Ependymal cell	Kifap3	-0.69881	0.00155102
Ependymal cell	Ebna1bp2	0.623692	0.00181009
Ependymal cell	Hist1h4i	-0.715812	0.0022512
Ependymal cell	Herpud1	-0.531477	0.00234247
Ependymal cell	Gpm6a	-0.877744	0.00277635
Ependymal cell	Clu	-0.565726	0.00316453
Ependymal cell	Arl6ip5	-0.603494	0.00408747
Ependymal cell	Braf	-0.515716	0.00412924
Ependymal cell	Rbbp6	0.676489	0.00495418
Ependymal cell	H1fx	0.711654	0.00519288
Ependymal cell	Gm47283	-0.695614	0.00544908
Ependymal cell	Iqcd	0.559187	0.00610437
Ependymal cell	Mrps18c	0.61576	0.00613188
Ependymal cell	Rala	0.616177	0.00681824
Ependymal cell	Pltp	-0.587976	0.00813182
Ependymal cell	Stk33	0.593449	0.00851458
Ependymal cell	St3gal6	-0.728528	0.00859704
Ependymal cell	Scai	-0.676294	0.00913851
Ependymal cell	Endog	0.605888	0.00923871
Ependymal cell	Srsf5	0.571934	0.00942398
Ependymal cell	Ccdc74a	0.683071	0.00944172
Ependymal cell	Sumo1	0.614234	0.00964213
Ependymal cell	Brd7	-0.97948	0.0100209
Ependymal cell	Man2a2	0.504199	0.0101615
Ependymal cell	Scg3	-0.54051	0.0106646
Ependymal cell	Pla2g7	-1.03504	0.0109122
Ependymal cell	Ppp1r2	0.608058	0.0112321
Ependymal cell	Zfp580	0.518139	0.0114021
Ependymal cell	Stmn1	-1.39556	0.012361
Ependymal cell	Uhrf2	-0.527757	0.0129584
Ependymal cell	Cntln	0.703334	0.0129728
Ependymal cell	Gm12326	0.669249	0.0134431
Ependymal cell	Elmod3	-0.765533	0.0134944
Ependymal cell	AY036118	-0.756185	0.0136734
Ependymal cell	Ccdc181	-0.90468	0.0138383
Ependymal cell	Rnf220	0.552001	0.0138707
Ependymal cell	Agpat4	-0.66767	0.0139112
Ependymal cell	Coro2b	-0.532853	0.0143444
Ependymal cell	Fam50a	0.790469	0.0145873
Ependymal cell	Dhx15	-0.721811	0.0149521
Ependymal cell	Fbxw7	-0.548238	0.0153534
Ependymal cell	Fam234a	0.563257	0.0154484
Ependymal cell	Naca	0.52971	0.0154684
Ependymal cell	Bod1	0.735521	0.0154877
Ependymal cell	Rpl37	-0.514319	0.0157153
Ependymal cell	Mocs2	0.504475	0.0164325
Ependymal cell	Idh1	-0.605607	0.0165129
Ependymal cell	Kmt5a	-0.679276	0.0170145
Ependymal cell	Fam168a	0.560822	0.0170209
Ependymal cell	Oat	0.76602	0.0176416
Ependymal cell	Minar2	-0.550953	0.0179768
Ependymal cell	Rab12	0.546429	0.0179802
Ependymal cell	Id3	0.528476	0.0181746
Ependymal cell	Dnajb1	-0.560702	0.0181985
Ependymal cell	Maged1	0.538775	0.018752
Ependymal cell	Mrpl34	-0.713552	0.019217
Ependymal cell	Ap1s2	-0.649091	0.0192509
Ependymal cell	2023-03-10	0.59024	0.0199834
Ependymal cell	Cd9	-0.666936	0.0200789
Ependymal cell	Hnrnpc	-0.61184	0.0208336
Ependymal cell	Eif5a	0.649422	0.0208908
Ependymal cell	Atp1a1	-0.631654	0.0209026
Ependymal cell	Dynlt3	0.501033	0.0209749
Ependymal cell	Pole3	0.697104	0.0214732
Ependymal cell	Os9	0.561502	0.0218591
Ependymal cell	Pdcd4	0.719978	0.0220556
Ependymal cell	Ankrd40	-0.568252	0.0222826
Ependymal cell	Bola2	-0.681819	0.0229205
Ependymal cell	Cd47	-0.730257	0.0251348
Ependymal cell	2810029C07Rik	0.531204	0.0266335
Ependymal cell	Hspa4l	-0.620466	0.0267977
Ependymal cell	Fundc2	0.558458	0.0273506
Ependymal cell	Acot5	0.548491	0.0275024
Ependymal cell	Gm12144	0.530097	0.0276748
Ependymal cell	Cotl1	0.592805	0.0277821
Ependymal cell	1810058I24Rik	0.534499	0.0282028
Ependymal cell	Atf7ip	-0.670975	0.0286344
Ependymal cell	Ncl	0.580644	0.0287534
Ependymal cell	Tm4sf1	-0.580721	0.0291997
Ependymal cell	Polr3k	-0.526445	0.029452
Ependymal cell	Anxa1	-0.565551	0.0295001
Ependymal cell	Fam183b	0.622753	0.0297849
Ependymal cell	Snrpd3	0.722255	0.0313509
Ependymal cell	Hmgb2	0.799317	0.0314434
Ependymal cell	Nelfb	0.522979	0.0332844
Ependymal cell	Zfp462	-0.608226	0.0335578
Ependymal cell	Pifo	0.680046	0.0338911
Ependymal cell	Wasf3	-0.545548	0.0348446
Ependymal cell	Snrnp70	-0.646205	0.0360018
Ependymal cell	Sap30bpos	0.584436	0.036257
Ependymal cell	Dleu2	-0.558427	0.0364444
Ependymal cell	Uri1	0.571236	0.0365639
Ependymal cell	Psmd4	0.503983	0.0366157
Ependymal cell	Dnajc3	-0.536491	0.0372917
Ependymal cell	Rwdd4a	0.504319	0.0383304
Ependymal cell	Stmnd1	0.551235	0.0392697
Ependymal cell	Atpif1	-0.634429	0.0392811
Ependymal cell	Pgk1	-0.547166	0.0395462
Ependymal cell	Ucma	-0.77233	0.0396827
Ependymal cell	Sec11a	-0.674821	0.0397448
Ependymal cell	Lrrc73	0.698465	0.0407574
Ependymal cell	Gm867	0.541149	0.042602
Ependymal cell	Ewsr1	-0.520165	0.0432161
Ependymal cell	Atp6v0c	-0.607444	0.0432217
Ependymal cell	Tcf4	-0.830085	0.0459693
Ependymal cell	Phc1	0.634134	0.046178
Ependymal cell	Snx3	0.510115	0.0484249
Ependymal cell	Enkd1	-0.54893	0.0486158
Ependymal cell	Esd	0.574451	0.0489022
Ependymal cell	Tubb2b	-0.887693	0.049115
Endothelial cell	Xist	-1.30557	4.4449e-34
Endothelial cell	Tsix	-0.592273	8.87009e-11
Endothelial cell	Rbm3	0.558187	3.62299e-10
Endothelial cell	Cirbp	0.591124	5.7352e-09
Endothelial cell	AY036118	-0.781784	5.35003e-07
Endothelial cell	Plp1	-0.558713	1.28065e-06
Endothelial cell	Cdkn1a	0.600756	2.07648e-06
Endothelial cell	Ndufc1	-0.505483	3.50222e-05
Endothelial cell	Gm47283	-0.550899	4.78281e-05
Endothelial cell	Mobp	-0.61918	0.000159684
Endothelial cell	Mt1	-0.713264	0.000455143
Endothelial cell	Isg15	-0.500866	0.00106407
Endothelial cell	Ndnf	-0.509104	0.00250099
Endothelial cell	Ttr	-0.593165	0.0169237
Macrophage	Xist	-1.37101	6.16826e-31
Macrophage	Tsix	-0.689588	3.06052e-14
Macrophage	Cirbp	0.588675	1.02672e-09
Macrophage	Lgmn	0.613601	1.16886e-09
Macrophage	Ubc	0.582249	1.46135e-08
Macrophage	Ier2	0.710478	2.23281e-07
Macrophage	Mobp	-0.691781	8.93665e-06
Macrophage	Ccl3	1.16535	1.85778e-05
Macrophage	Mt3	-0.649846	2.77971e-05
Macrophage	Rgs2	0.648003	8.07539e-05
Macrophage	Isg15	-0.594994	8.20924e-05
Macrophage	Slfn5	-0.613148	0.000132066
Macrophage	Klf3	0.509173	0.000159864
Macrophage	Egr1	0.786425	0.000383532
Macrophage	Ifitm3	-0.576347	0.000675451
Macrophage	Jun	0.542982	0.00572531
Macrophage	Ccl2	0.66779	0.00769977
Macrophage	Fos	0.547289	0.0081361
Macrophage	Ifi27l2a	-0.84499	0.0158655
Macrophage	Bst2	-0.514935	0.0161328
